# The Speciation Continuum in Bloom: Incomplete Lineage Sorting, Gene Flow, and Reticulate Evolution in Rapidly Diverging Plant Lineages

**DOI:** 10.64898/2026.03.30.715067

**Authors:** Luana S. Soares, Nelson J. R. Fagundes, Aureliano Bombarely, Loreta B. Freitas

## Abstract

The remarkable diversity of life on Earth results from evolutionary processes functioning across different spatial and temporal scales. Species diversification occurs through various mechanisms and at widely varying rates, but identifying the conditions that trigger bursts of diversification over short timescales remains a central challenge in evolutionary biology. This difficulty is more pronounced when incomplete lineage sorting (ILS), hybridization, and ongoing gene flow obscure evolutionary relationships and complicate species delimitation. In this study, we investigated the evolutionary history and species boundaries within a group of recently diverged *Petunia* lineages shaped by pervasive gene flow. We integrated phylogenomic, population genetic, and species delimitation approaches to reconstruct lineage relationships and assess whether these lineages represent distinct species or stages along a speciation continuum. By applying methods that account for both ILS and gene flow, we revealed that most lineages are not fully independent evolutionary units but rather occupy intermediate positions along this continuum. Gene flow played a crucial role during diversification, blurring species boundaries and generating reticulate evolutionary patterns. Our findings demonstrate that traditional phylogenetic trees may oversimplify relationships in such systems, while phylogenetic networks offer a more accurate representation of evolutionary history. Comprehensive and integrative analyses, such as those employed here, are essential for capturing these complex dynamics. Ultimately, only four lineages could be confidently recognized as distinct species, whereas the remaining represent cases of ongoing divergence. These results emphasize the need to refine species delimitation frameworks for systems characterized by recent divergence and extensive reticulation.
