## Supplementar Tables for "The Speciation Continuum in Bloom: Incomplete Lineage Sorting, Gene Flow, and Reticulate Evolution in Rapidly Diverging Plant Lineages"

### Sheet: Table S1
ordem	Sample	Individual	Specie	Lineage	Voucher	lat	lon	Barcode	RAW (reads)	Sequence length (pb)	Filtered (reads)	Mapped (reads)	%mapping	Average Depht	Variants	Filtered SNPs	% Missing data	GENBANK ASSESION
1	3005842	Preit17	P. reitzii	Preit	BHCB80073	-27.85	-49.40	AGGAGTGTGTCAGTG	644.15	138	368.407	316.336	0.86	9.83	452.198	9.79	0.26	SAMN42638958
2	3005924	Preit18	P. reitzii	Preit	BHCB80073	-27.85	-49.40	CGCTGCCAACATTGC	439.137	138	282.135	264.501	0.94	13.80	243.207	4.723	0.64	SAMN42638959
3	3006949	Preit19	P. reitzii	Preit	BHCB80074	-27.85	-49.45	GAATACTTGTTGCAG	317.025	138	218.057	148.102	0.68	4.26	414.382	8.814	0.34	SAMN42638960
4	3005899	Preit2	P. reitzii	Preit	BHCB80068	-27.85	-49.48	TATCTGGAGATGCAG	595.672	138	414.02	357.226	0.86	8.29	616.131	11.885	0.10	SAMN42638953
5	3005912	Preit20	P. reitzii	Preit	BHCB80074	-27.85	-49.45	ACTGAGACACCTGAT	566.754	138	435.002	405.995	0.93	14.48	366.665	6.799	0.49	SAMN42638961
6	3005852	Preit21	P. reitzii	Preit	BHCB80074	-27.85	-49.45	TCCACGTGGAGTGCA	616.687	138	428.152	373.368	0.87	8.26	659.884	12.432	0.06	SAMN42638962
7	3006912	Preit22	P. reitzii	Preit	BHCB80074	-27.85	-49.45	CGCGTCACCTTGCAG	453.621	138	298.878	219.255	0.73	5.79	476.242	10.019	0.24	SAMN42638963
8	3005888	Preit23	P. reitzii	Preit	BHCB80074	-27.85	-49.45	TGAACTGGCTCTTGC	551.005	138	384.527	354.117	0.92	7.18	675.314	12.638	0.05	SAMN42638964
9	3005900	Preit5	P. reitzii	Preit	BHCB80069	-27.85	-49.43	CGGTATATCATTCGT	686.099	138	446.092	352.709	0.79	2025-06-08	653.543	12.455	0.06	SAMN42638954
10	3005911	Preit6	P. reitzii	Preit	BHCB80069	-27.85	-49.43	GCACACAGACCGTGC	564.996	138	405.84	373.237	0.92	8.90	631.554	12.03	0.09	SAMN42638955
11	3005891	Preit8	P. reitzii	Preit	BHCB80069	-27.83	-49.42	ACTGACCAATGATGC	550.804	138	368.309	320.616	0.87	2025-12-11	402.148	8.023	0.40	SAMN42638956
12	3006944	Preit9	P. reitzii	Preit	BHCB80071	-27.83	-49.42	TCTGGAGGAGCACTT	557.222	138	311.822	284.834	0.91	6.56	582.017	11.881	0.10	SAMN42638957
13	3005889	Psaxi10	P. saxicola	Psaxi	BHCB80065	-27.58	-49.73	AGTCAGTCCTTATGC	596.95	138	402.918	376.121	0.93	9.33	618.154	12.169	0.08	SAMN42638967
14	3005901	Psaxi14	P. saxicola	Psaxi	BHCB80065	-27.58	-49.73	AACTAATAAGGCGGT	568.754	138	330.809	301.149	0.91	11.89	361.588	7.604	0.43	SAMN42638968
15	3005903	Psaxi17	P. saxicola	Psaxi	BHCB80065	-27.58	-49.73	GCTAGATACAGTCAT	542.861	138	328.877	278.199	0.85	11.27	332.296	6.88	0.48	SAMN42638969
16	3005877	Psaxi2	P. saxicola	Psaxi	BHCB80065	-27.58	-49.73	TGAGTGCGTGAGGTT	627.441	138	295.718	264.171	0.89	8.59	421.491	9.114	0.31	SAMN42638965
17	3005841	Psaxi20	P. saxicola	Psaxi	BHCB80065	-27.58	-49.73	CGTTGACGTGTGCAG	663.313	138	455.783	381.509	0.84	8.56	676.698	12.629	0.05	SAMN42638970
18	3005853	Psaxi24	P. saxicola	Psaxi	BHCB80065	-27.58	-49.73	CGCAACGGCAGACGT	624.327	138	427.737	388.436	0.91	9.23	661.55	12.585	0.05	SAMN42638971
19	3005865	Psaxi8	P. saxicola	Psaxi	BHCB80065	-27.58	-49.73	ACAGAATGTTCGCGT	578.902	138	329.7	304.278	0.92	16.35	264.667	5.515	0.58	SAMN42638966
20	2062292	Pgua07	P. guarapuavensis	Pgua	BHCB96562	-25.20	-50.95	GTGTAGTTGTCGTGC	550.804	138	1,075,548	976.337	0.91	17.67	640.058	13.142	0.01	SAMN40212200
21	2062293	Pgua09	P. guarapuavensis	Pgua	BHCB96562	-25.20	-50.95	TACTCGCGGAACGTG	1,608,523	138	1,159,722	1,066,767	0.92	20.35	637.282	13.14	0.01	SAMN40212201
22	2062294	Pgua10	P. guarapuavensis	Pgua	BHCB96562	-25.20	-50.95	GTCTGGCAAGTGCAG	1,532,123	138	1,123,367	1,050,340	0.93	17.24	663.114	13.155	0.01	SAMN40212202
23	2062295	Pgua11	P. guarapuavensis	Pgua	BHCB96577	-25.33	-51.22	GAATGGTTGCTTGCA	1,688,198	138	1,247,969	1,107,579	0.89	18.93	653.887	13.118	0.01	SAMN47304342
24	2062296	Pgua12	P. guarapuavensis	Pgua	BHCB96577	-25.33	-51.22	AACCGCAGGATGCAG	2,111,845	138	1,420,938	1,278,927	0.9	26.14	659.425	13.169	0.01	SAMN47304343
25	2062297	Pgua13	P. guarapuavensis	Pgua	BHCB96577	-25.33	-51.22	CCATTCATCTTGCAG	1,578,518	138	1,158,538	1,042,496	0.9	19.65	662.136	13.136	0.01	SAMN40212205
26	2062298	Pgua14	P. guarapuavensis	Pgua	BHCB96577	-25.33	-51.22	CGGAGGACGTGTGCA	1,700,846	138	1,203,790	1,107,931	0.92	20.99	655.605	13.162	0.01	SAMN40212206
27	2062299	Pgua15	P. guarapuavensis	Pgua	BHCB96577	-25.33	-51.22	AACAGGTAACTCGTT	1,735,157	138	1,187,285	1,078,691	0.91	20.85	625.772	12.932	0.03	SAMN40212207
28	2062300	Pgua16	P. guarapuavensis	Pgua	BHCB96581	-25.35	-51.35	GCATTATTACCATGC	1,814,499	138	1,188,800	1,090,519	0.92	2025-05-22	609.066	13.057	0.02	SAMN40212208
29	2062301	Pgua17	P. guarapuavensis	Pgua	BHCB96581	-25.35	-51.35	TGCTGTGACCATGCA	1,858,230	138	1,345,829	1,248,434	0.93	2025-11-23	667.378	13.16	0.01	SAMN40212209
30	2062302	Pgua18	P. guarapuavensis	Pgua	BHCB96581	-25.35	-51.35	CAGACAAGGCTTGCA	1,725,349	138	1,213,491	1,097,968	0.9	19.74	648.268	13.136	0.01	SAMN40212210
31	2062303	Pgua20	P. guarapuavensis	Pgua	BHCB96579	-25.37	-51.27	TGACGAACTGGTCAT	1,747,800	138	1,233,983	1,143,520	0.93	20.43	626.667	12.917	0.03	SAMN40212211
32	2062304	Pgua23	P. guarapuavensis	Pgua	BHCB96579	-25.37	-51.27	TGCCAACAATATGCA	1,608,424	138	1,153,113	1,045,516	0.91	2025-09-19	656.769	13.153	0.01	SAMN40212212
33	2062305	Pgua34	P. guarapuavensis	Pgua	BHCB96579	-25.37	-51.27	GATCGCATGATCATG	1,643,929	138	1,220,003	1,073,003	0.88	2025-11-20	647.972	13.166	0.01	SAMN40212213
34	2062306	Pgua47	P. guarapuavensis	Pgua	BHCB96579	-25.37	-51.27	CTCTGTGAAGGTGCA	1,643,362	138	1,117,132	1,036,458	0.93	19.77	650.034	13.162	0.01	SAMN40212214
35	2062307	Pgua49	P. guarapuavensis	Pgua	BHCB96579	-25.37	-51.27	ACGGATACACTGTGC	1,669,654	138	1,171,443	1,075,522	0.92	2025-08-20	642.942	13.139	0.01	SAMN40212215
36	2062308	Pgua52	P. guarapuavensis	Pgua	BHCB96599	-25.45	-51.52	ACCGCCATATCAGTG	1,647,061	138	1,134,441	1,042,434	0.92	19.73	629.75	13.127	0.01	SAMN40212216
37	2062309	Pgua53	P. guarapuavensis	Pgua	BHCB96599	-25.45	-51.52	ACAACTAACTTGCAG	1,655,996	138	1,206,570	1,089,510	0.9	20.27	661.385	13.163	0.01	SAMN40212217
38	2062310	Pgua54	P. guarapuavensis	Pgua	BHCB96599	-25.45	-51.52	GCAAGGTATCATGTG	1,468,398	138	1,086,500	982.025	0.9	17.86	638.083	13.135	0.01	SAMN40212218
39	2062311	Pgua55	P. guarapuavensis	Pgua	BHCB96606	-25.47	-51.53	GTAGTATGTGCAGAT	1,532,407	138	1,127,583	1,030,764	0.91	16.99	629.731	12.921	0.03	SAMN40212219
40	2062312	Pgua56	P. guarapuavensis	Pgua	BHCB96606	-25.47	-51.53	ACGCGATCGCTTGCA	1,766,495	138	1,224,344	1,132,285	0.92	21.38	656.497	13.145	0.01	SAMN40212220
41	2062313	Pgua57	P. guarapuavensis	Pgua	BHCB96606	-25.47	-51.53	GCTACGTCTGACAGT	1,643,782	138	1,189,454	1,065,968	0.9	19.71	629.111	12.918	0.03	SAMN40212221
42	2062314	Pgua58	P. guarapuavensis	Pgua	BHCB96606	-25.47	-51.53	GCTTACTGAACAATG	1,754,997	138	1,227,742	1,077,334	0.88	20.59	627.647	13.135	0.01	SAMN40212222
43	2062316	Pgua61	P. guarapuavensis	Pgua2	BHCB96623	-26.28	-51.48	CTTGCAAGACGCGGT	1,582,488	138	1,083,434	961.905	0.89	17.87	614.847	12.862	0.03	SAMN40212223
44	2062317	Pgua62	P. guarapuavensis	Pgua2	BHCB96623	-26.28	-51.48	CTATACTGTGTTGCA	1,703,332	138	1,216,121	828.919	0.68	16.66	642.719	13.123	0.01	SAMN47304344
45	2062318	Pgua63	P. guarapuavensis	Pgua2	BHCB96642	-26.53	-51.15	CTATAGCACAGTTGC	1,751,717	138	1,255,324	1,129,373	0.9	20.60	646.377	13.125	0.01	SAMN47304345
46	2062319	Pgua64	P. guarapuavensis	Pgua2	BHCB96623	-26.28	-51.48	GCTATACCACGTATG	1,796,185	138	1,316,931	1,170,046	0.89	20.64	637.765	13.121	0.01	SAMN40212226
47	2062320	Pgua65	P. guarapuavensis	Pgua2	BHCB96623	-26.28	-51.48	TTCTACGCCGCTTGC	1,744,825	138	1,270,753	1,092,603	0.86	21.57	650.612	13.155	0.01	SAMN40212227
48	2062332	Psche23	P. guarapuavensis	Psch2	BHCB15096	-26.75	-51.04	CATGGTTGTGATGCA	1,749,299	138	1,210,621	927.73	0.77	18.33	642.791	13.136	0.01	SAMN47304346
49	2062334	Psche29	P. guarapuavensis	Psch2	BHCB15096	-26.75	-51.04	GTTATCTGGCGTGCA	1,928,956	138	1,413,428	1,274,376	0.9	24.69	665.224	13.186	0.01	SAMN47304347
50	2062335	Psch32	P. guarapuavensis	Psch2	BHCB15096	-26.75	-51.04	GATACTCTTGCCGTG	1,773,537	138	1,305,649	1,081,017	0.83	20.41	658.586	13.2	0.00	SAMN40212247
51	2062336	Psch33	P. guarapuavensis	Psch2	BHCB15095,	-26.74	-51.08	ACGTGGCGAATGCAG	2,200,544	138	1,526,202	1,359,366	0.89	24.91	674.297	13.18	0.01	SAMN40212248
52	2062338	Psche35	P. guarapuavensis	Psch2	BHCB15095,	-26.74	-51.08	ACATACGTAGATGCA	2,087,726	138	1,450,793	1,273,023	0.88	24.84	660.212	13.172	0.01	SAMN42638979
53	2990940	Psche22	P. guarapuavensis	Psch2	BHCB15096	-26.75	-51.04	GCCATGAGTTGGCTT	445.755	138	168.847	144.736	0.86	3.53	488.662	10.881	0.18	SAMN42638977
54	3005851	Psche25	P. guarapuavensis	Psch2	BHCB15096	-26.75	-51.04	AACCGAGGCACTTGC	490.297	138	290.853	261.948	0.9	8.15	466.923	9.788	0.26	SAMN42638978
55	3005886	Psch27	P. guarapuavensis	Psch2	BHCB15096	-26.75	-51.04	GTGTTGGCTCTCCTT	499.049	138	325.832	288.726	0.89	6.77	623.658	12.324	0.07	SAMN40212244
56	3005839	Psch30	P. guarapuavensis	Psch2	BHCB15096	-26.75	-51.04	GCCGCTTCATTGCAG	571.392	138	418.049	371.253	0.89	8.47	687.779	12.779	0.04	SAMN40212246
57	3006940	Psche34	P. guarapuavensis	Psch2	BHCB15095,	-26.74	-51.08	CCACGCACCTGTTGC	433.443	138	289.433	250.922	0.87	6.81	564.1	11.546	0.13	SAMN42638976
58	2062321	Psche5	P. scheideana	Psch	BHCB80046	-26.20	-49.30	ATAAGCGAGTCTCTT	1,869,252	138	1,309,734	1,173,421	0.9	21.32	637.558	12.895	0.03	SAMN42638972
59	3006945	Psche19	P. scheideana	Psch2	BHCB80048	-26.20	-49.30	TAGCACCGATTGCAG	294.554	138	219.248	200.26	0.91	2025-03-06	464.569	9.756	0.26	SAMN42638975
60	2062323	Psch06	P. scheideana	Psch	BHCB80046	-26.20	-49.30	TTGGCTGCGAATGCA	1,976,674	138	1,391,518	1,194,250	0.86	23.93	644.544	13.05	0.02	SAMN40212230
61	2062324	Psch07	P. scheideana	Psch	BHCB80046	-26.20	-49.30	CACATTGCGGTGCAG	1,687,289	138	1,184,721	1,045,396	0.88	20.84	659.915	13.094	0.01	SAMN40212231
62	2990934	Psche13	P. scheideana	Psch	BHCB80048	-26.20	-49.30	GACCTATCTTCTTAT	405.51	138	244.936	209.998	0.86	6.23	444.284	9.742	0.27	SAMN47304331
63	3005875	Psch18	P. scheideana	Psch	BHCB80048	-26.20	-49.30	GATCCTTCTACTTGC	454.332	138	335.274	312.156	0.93	8.15	589.428	11.518	0.13	SAMN40212239
64	3005863	Psch15	P. scheideana	Psch	BHCB80048	-26.20	-49.30	ATCGTGAGAATGCAG	619.624	138	431.165	402.24	0.93	9.63	689.52	12.831	0.03	SAMN40212237
65	2062327	Psche8	P. scheideana	Psch	BHCB80046	-26.20	-49.30	GCCTGCGGTCTTGCA	1,884,537	138	1,367,671	1,244,426	0.91	24.24	659.234	13.088	0.01	SAMN42638973
66	2062328	Psche9	P. scheideana	Psch	BHCB80048	-26.20	-49.30	TTACCACTCATGCAG	2,114,285	138	1,537,525	1,365,234	0.89	26.64	678.323	13.094	0.01	SAMN42638974
67	3005874	Psch16	P. scheideana	Psch	BHCB80048	-26.20	-49.30	AGCGTGGCTGCACTT	636.778	138	424.848	389.86	0.92	2025-03-10	653.168	12.538	0.05	SAMN40212238
68	2062329	Psch12	P. scheideana	Psch	BHCB80048	-26.20	-49.30	GAAGTATACCTGTGC	2,190,346	138	1,602,663	1,449,185	0.9	2025-06-30	660.859	13.1	0.01	SAMN40212236
69	2062330	Psche11	P. scheideana	Psch	BHCB80048	-26.20	-49.30	ACTGATGGACATTGC	1,936,923	138	1,376,340	1,242,742	0.9	24.63	650.855	13.073	0.01	SAMN47304330
70	3005887	Psch04	P. scheideana	Psch	BHCB80046	-26.75	-51.04	TCTCATGCGTGATAT	544.567	138	375.398	338.674	0.9	7.90	642.391	12.569	0.05	SAMN40212228
71	3005890	Pteri151	P. interior	Pteri		-27.63	-53.05	CAGAGGCTGAATGCA	587.27	138	369.449	324.804	0.88	2025-01-12	307.032	6.002	0.55	SAMN42638982
72	3005914	Pteri161	P. interior	Pteri		-27.63	-53.05	TGTGCGTTAGGAGAT	594.035	138	348.383	318.323	0.91	6.98	534.06	11.173	0.16	SAMN42638984
73	3005902	Pteri171	P. interior	Pteri		-27.63	-53.05	TCGCGGCTCATGCAG	590.091	138	330.201	305.653	0.93	7.97	465.883	9.759	0.26	SAMN42638983
74	3005926	Pteri181	P. interior	Pteri	BHCB114615	-27.09	-52.12	TAGAGCCTAATGCAG	560.907	138	333.497	294.513	0.88	2025-11-08	487.912	9.908	0.25	SAMN42638981
75	3005843	Pteri195	P. interior	Pteri	BHCB114615	-27.09	-52.12	ATATTGCTTATGCAG	597.476	138	325.228	292.692	0.9	8.48	393.964	8.491	0.36	SAMN42638985
76	3005855	Pteri202	P. interior	Pteri	BHCB114616	-26.95	-52.00	TTCACCGAATATTGC	534.488	138	358.995	323.707	0.9	7.72	598.029	11.693	0.12	SAMN42638980
77	3005867	Pteri211	P. interior	Pteri	BHCB114616	-26.95	-52.00	CTAGAAGTTATGCAG	601.252	138	360.498	336.87	0.93	9.34	514.336	10.183	0.23	SAMN42638986
78	3005854	Pteri3	P. interior	Pteri2	BHCB114596	-28.93	-52.03	TGAGCCATTCCGTGC	622.692	138	400.867	323.991	0.81	8.85	436.847	9.049	0.32	SAMN42638989
79	3006928	Pteri4	P. interior	Pteri2	BHCB114596	-28.93	-52.03	CAGAATCTGGAGTGC	602.569	138	404.206	335.068	0.83	7.24	550.201	11.244	0.15	SAMN42638988
80	3006934	Pteri7	P. interior	Pteri2	BHCB114596	-28.93	-52.03	TTATATCAGCCGATG	421.631	138	299.216	254.331	0.85	7.48	429.525	8.86	0.33	SAMN42638987
81	2062165	Palti23	P. altiplana	Palti	BHCB80059	-27.60	-49.97	TATCCTAACTTGCAG	1,608,830	84	1,118,294	965.829	0.86	17.71	662.304	13.091	0.01	SAMN33102838
82	2062170	Palti28	P. altiplana	Palti	BHCB99674	-27.65	-49.75	TTATACTTGCAATGC	1,549,700	84	1,089,883	983.474	0.9	29.91	329.652	7.528	0.43	SAMN33102841
83	2062173	Palti88	P. altiplana	Palti	BHCB96683	-28.07	-49.60	ATTGAACGCAATGCA	1,606,363	84	1,091,915	976.846	0.89	17.70	642.965	13.044	0.02	SAMN47304322
84	2062180	Palti136	P. altiplana	Palti	BHCB99752	-28.20	-49.78	AATCCATGGTCGTGC	1,550,060	84	1,082,906	955.122	0.88	16.47	651.69	13.102	0.01	SAMN47304323
85	2062185	Palti292	P. altiplana	Palti	NA	-28.11	-50.62	CATCAAGAATGATTG	1,717,152	84	1,231,937	1,043,034	0.85	18.21	627.282	12.909	0.03	SAMN33102856
86	2062340	Palti320	P. altiplana	Palti	BHCB195626	-27.84	-50.22	AATGACGCAACCGTG	2,277,804	84	1,458,390	1,323,444	0.91	24.64	622.913	13.073	0.01	SAMN33102859
87	2062192	Palti149	P. altiplana	Palti	BHCB104859	-28.60	-49.99	TATCATCTCTATGCA	1,880,107	84	1,308,657	1,143,456	0.87	30.14	312.907	7.071	0.47	SAMN33102873
88	2062196	Palti238	P. altiplana	Palti	BHCB195625	-28.66	-50.34	CATAAGCCATTGCAG	1,585,698	84	1,138,299	1,016,924	0.89	18.76	605.329	12.476	0.06	SAMN33102878
89	2062200	Palti302	P. altiplana	Palti	NA	-28.70	-51.08	ATATGCAACTATGTG	2,350,379	84	1,584,451	1,428,459	0.9	25.17	650.66	13.099	0.01	SAMN33102883
90	2062207	Palti193	P. altiplana	Palti	BHCB116998	-29.03	-50.27	GCCTGTCAATGGATG	2,454,436	84	1,680,659	1,198,988	0.71	20.72	637.948	13.076	0.01	SAMN33102891
91	2062213	Palti18	P. altiplana	Palti	BHCB79907	-29.08	-50.18	TTAGTTCTGGTCAAT	1,428,287	84	960.437	843.582	0.88	16.96	582.855	12.563	0.05	SAMN33102898
92	2062221	Palti47	P. altiplana	Palti	BHBC87269	-29.17	-50.08	TCCAAGTGCAAGTGC	1,949,919	84	1,165,792	853.074	0.73	2025-04-18	526.729	12.294	0.07	SAMN33102905
93	2062225	Palti170	P. altiplana	Palti	BHCB79906	-29.46	-50.61	GCTGGAACTCGGTGC	2,045,918	84	1,458,091	1,321,089	0.91	22.89	678.27	13.176	0.01	SAMN33102909
94	2062231	Palti256	P. altiplana	Palti	BHCB195621	-29.32	-50.36	TGGATTATTGCTGTG	2,685,495	84	1,845,206	1,635,373	0.89	29.56	590.386	12.605	0.05	SAMN33102915
95	2062237	Palti267	P. altiplana	Palti	BHCB195623	-28.82	-49.99	GTCACCAACTATAAT	1,648,852	84	1,121,752	1,022,520	0.91	16.48	613.53	12.874	0.03	SAMN33102921
96	2062241	Palti313	P. altiplana	Palt2	BHCB114597	-28.88	-52.43	TTGCAGCCACCGAGT	2,340,910	84	1,611,053	1,354,585	0.84	25.58	612.026	12.649	0.05	SAMN33102925
97	2062156	Palti332	P. altiplana	Palt3	BHCB201021	-29.11	-54.99	AAGATGTAGATGCAG	1,578,501	84	1,122,789	1,003,869	0.89	17.32	630.776	12.83	0.03	SAMN33102930
98	2062228	Palti161	P. altiplana	Palt3	BHCB195622	-29.50	-53.75	ATATCAGGAGCAGTG	1,588,468	84	1,118,754	1,001,991	0.9	19.74	645.948	13.001	0.02	SAMN33102912
99	3402159	Pbonj23	P. bonjardinensis	Pbonj	BHCB80086	-49.60	-28.33	TCCATGTTCCGAAGT	1,114,933	138	758.377	644.371	0.85	13.97	733.787	13.046	0.02	SAMN56705413
100	3402175	Pbonj27	P. bonjardinensis	Pbonj	BHCB80092	-49.62	-28.33	TATATGAGGATATGC	1,047,836	138	680.108	564.007	0.83	2025-12-12	679.355	12.631	0.05	SAMN56705414
101	3402121	Pbonj34	P. bonjardinensis	Pbonj	BHCB80098	-49.75	-28.27	CTGTCGGTTAGTGCA	1,352,306	138	886.141	781.791	0.88	18.78	761.933	13.074	0.01	SAMN47304326
102	3402130	Pbonj42	P. bonjardinensis	Pbonj	BHCB80098	-49.75	-28.27	ACTGATTCTATAGTG	1,109,601	138	744.265	686.721	0.92	14.81	750.845	13.077	0.01	SAMN47304327
103	3402147	Pbonj53	P. bonjardinensis	Pbonj	BHCB99773	-49.57	-28.37	ACGCCTGTGATGCAG	1,167,803	138	789.383	713.507	0.9	15.79	759.696	13.081	0.01	SAMN56705415
104	3402154	Pbonj62	P. bonjardinensis	Pbonj	BHCB99777	-49.62	-28.32	CCGCCTGCCGTAATG	1,358,734	138	860.973	730.928	0.85	2025-01-16	736.833	13.04	0.02	SAMN56705416
105	3402163	Pbonj66	P. bonjardinensis	Pbonj	BHCB99778	-49.62	-28.32	AGGAGTGGAACTTGC	1,117,903	138	704.13	628.943	0.89	13.66	730.312	13.052	0.02	SAMN56705417
106	3402136	Pbonj73	P. bonjardinensis	Pbonj		-49.55	-28.35	TCCGAAGTGAATATG	1,138,823	138	730.405	655.347	0.9	13.94	723.187	13.029	0.02	SAMN56705418
107	3402129	Pbonj88	P. bonjardinensis	Pbonj		-49.60	-28.31	GTGCCACAGGATGCA	1,189,969	138	738.054	642.952	0.87	13.71	720.122	12.948	0.02	SAMN56705419
108	3402126	Pbonj91	P. bonjardinensis	Pbonj		-49.89	-28.48	GATCTCCACGATGCA	1,015,418	138	640.725	546.268	0.85	11.19	676.691	12.528	0.06	SAMN56705420
109	2986505	Pinfl39	P. inflata	Pinfl1		-54.81	-28.25	CGTTCCGTGATGCAG	430.693	138	324.523	179.7	0.55	10.54	175.207	3.938	0.70	SAMN47304338
110	2986504	Pinfl70	P. inflata	Pinfl1	BHCB114610	-54.63	-27.84	ATGCCAATATTAGGT	443.767	138	257.886	202.465	0.79	4.94	511.435	11.016	0.17	SAMN47304339
111	3402144	Pinte1047	P. inflata	Pinfl2	BHCB156818	-53.91	-27.41	AGGTTGGCGGTATGC	1,379,945	138	878.346	782.31	0.89	17.16	731.198	12.998	0.02	SAMN47304340
112	3402149	Pinte1048	P. inflata	Pinfl2	BHCB156818	-53.91	-27.41	AGGACGTCGCACCGT	1,376,564	138	701.86	653.91	0.93	17.29	581.378	11.801	0.11	SAMN56705421
113	3402148	Pinte1049	P. inflata	Pinfl2	BHCB156818	-53.91	-27.41	TTACTCCTTAGCGGT	1,122,057	138	717.554	646.287	0.9	14.36	706.751	12.921	0.03	SAMN47304341
114	3402151	Pinte1050	P. inflata	Pinfl2	BHCB156818	-53.91	-27.41	TTGGTTAGGTCGTGC	1,301,635	138	647.807	580.038	0.9	13.86	594.681	11.953	0.10	SAMN56705422
115	3419835	Pinte1051	P. inflata	Pinfl2	BHCB156818	-53.91	-27.41	CGTTATCACGCTTGC	998.932	138	654.624	602.188	0.92	15.37	619.05	11.978	0.10	SAMN56705423
116	3419845	Pinte1052	P. inflata	Pinfl2	BHCB156818	-53.91	-27.41	GACCAGTGACGGATG	1,005,303	138	650.903	403.588	0.62	10.34	556.287	11.168	0.16	SAMN56705424
117	3419840	Pinte1053	P. inflata	Pinfl2	BHCB156818	-53.91	-27.41	ACGACTCAGTCTATG	1,004,255	138	644.431	472.297	0.73	12.92	495.243	10.086	0.24	SAMN56705425
118	3402125	Pinte1054	P. inflata	Pinfl2	BHCB156818	-53.91	-27.41	AGTCCTTACGAGTGC	1,164,861	138	677.079	614.418	0.91	2025-05-14	573.622	11.258	0.15	SAMN56705426
119	3402155	Pinte322	P. integrifolia	Pinte	BHCB104872	-53.79	-29.55	ACCATGCTAGTCCTT	1,172,437	138	602.251	497.253	0.83	11.53	657.952	12.581	0.05	SAMN56705427
120	3402183	Pinte709	P. integrifolia	Pinte	ICN158638	-53.90	-30.80	CCACTATGACGTGCA	1,040,503	138	427.917	383.287	0.9	15.55	349.095	7.765	0.41	SAMN56705428
121	3402167	Pinte718	P. integrifolia	Pinte	ICN158636	-54.08	-30.70	AATACACTCGGATAT	1,085,074	138	553.754	491.057	0.89	12.13	586.378	11.893	0.10	SAMN56705429
122	3402162	Pinte719	P. integrifolia	Pinte	ICN158636	-54.08	-30.70	TATTCTCAGCGATGC	1,108,654	138	718.007	612.581	0.85	13.28	718.262	12.936	0.02	SAMN47304334
123	3402161	Pinte869	P. integrifolia	Pinte	BHCB140465	-55.95	-29.86	TCGCCGCTTCGTGCA	1,386,933	138	856.91	787.854	0.92	14.73	725.711	12.94	0.02	SAMN47304335
124	3402164	Pinte880	P. integrifolia	Pinte	BHCB140466	-55.56	-29.91	GAAGCCTGTCATGCA	1,153,047	138	811.197	746.937	0.92	16.69	744.215	13.013	0.02	SAMN56705430
125	3402174	Pinte882	P. integrifolia	Pinte	BHCB140466	-55.56	-29.91	CACGAGAGAACGAAT	984.484	138	636.145	530.976	0.83	15.17	585.826	11.634	0.12	SAMN56705431
126	3402184	Pinte886	P. integrifolia	Pinte		-55.56	-29.91	CACGTTGAGGACTAT	1,172,456	138	765.912	695.03	0.91	16.21	717.584	12.965	0.02	SAMN56705432
127	3402150	Pinte897	P. integrifolia	Pinte	BHCB140469	-54.16	-30.36	GTAGTATGGTTGCAG	982.767	138	610.752	526.56	0.86	11.88	663.973	12.616	0.05	SAMN56705433
128	3402182	Pinte898	P. integrifolia	Pinte	BHCB140469	-54.16	-30.36	CACCACCATCGCTTG	1,105,748	138	521.857	473.087	0.91	11.51	562.015	11.646	0.12	SAMN56705434
129	2986496	Pint826	P. integrifolia	Pinte		-54.16	-30.36	TACAACTTCCATTGC	544.682	138	324.523	275.852	0.85	6.42	559.145	11.852	0.11	SAMN56705435
130	2986501	Pmant13	P. mantiqueirensis	Pmant	BHCB78268	-45.88	-22.68	AGCCAACGGTCATGC	508.948	138	282.72	248.566	0.88	6.28	453.455	10.275	0.23	SAMN47304328
131	2986502	Pmant28	P. mantiqueirensis	Pmant	JRS4524	-45.88	-22.68	GCGAGCCTACACGTG	478.21	138	267.062	227.298	0.85	5.41	489.487	10.899	0.18	SAMN47304329
132	2062159	Paxil1213	P. axillairis subandina	Paxi	BHCB140429	-31.75	-64.93	CAGTGTTCCGTTATT	2,014,196	84	1,314,613	1,157,428	0.88	17.95	504.166	10.805	0.19	SAMN47304355

### Sheet: Table S2
Lineage	Private	N	Obs_Het	Obs_Hom	π	Fis (StdErr)
Preit	273	12	0.03 (0.001)	0.97 (0.001)	0.05 (0.001)	0.06 (0.014)
Psaxi	120	7	0.03 (0.001)	0.97 (0.001)	0.05 (0.001)	0.03 (0.011)
Pgua	463	23	0.09 (0.002)	0.91 (0.002)	0.08 (0.001)	-0.02 (0.009)
Pgua2	48	5	0.08 (0.002)	0.92 (0.002)	0.07 (0.001)	-0.02 (0.003)
Psch2	129	11	0.06 (0.001)	0.94 (0.001)	0.06 (0.001)	0.01 (0.009)
Psch	294	12	0.06 (0.001)	0.94 (0.001)	0.06 (0.001)	0.00 (0.01)
Pteri	505	7	0.03 (0.001)	0.97 (0.001)	0.05 (0.001)	0.05 (0.012)
Pteri2	35	3	0.03 (0.001)	0.97 (0.001)	0.04 (0.001)	0.02 (0.006)
Palti	282	15	0.07 (0.001)	0.93 (0.001)	0.08 (0.001)	0.04 (0.011)
Palt2	2	1	0.07 (0.002)	0.93 (0.002)	0.07 (0.002)	0.00 (0)
Palt3	37	2	0.08 (0.002)	0.92 (0.002)	0.08 (0.002)	0.00 (0.002)
Pbonj	417	10	0.05 (0.001)	0.95 (0.001)	0.06 (0.001)	0.03 (0.006)
Pinfl1	35	2	0.03 (0.001)	0.97 (0.001)	0.03 (0.001)	0.01 (0.004)
Pinfl2	403	8	0.04 (0.001)	0.96 (0.001)	0.05 (0.001)	0.04 (0.01)
Pinte	319	11	0.04 (0.001)	0.96 (0.001)	0.06 (0.001)	0.05 (0.011)
Pmant	77	2	0.02 (0.001)	0.98 (0.001)	0.02 (0.001)	0.00 (0.004)

### Sheet: Table S3
P1	Hybrid	P2	Zscore	Pvalue	Gamma	AAAA	AAAB	AABA	AABB	AABC	ABAA	ABAB	ABAC	ABBA	BAAA	ABBC	CABC	BACA	BCAA	ABCD
Palti2	Pteri2	Pinfl1	7.24	2.23E-13	503	29897.5	15122.88	8069625	1977875	2945875	2043	866625	655.75	1990.25	7075	2635875	553875	1097.75	626125	187
Pgua	Pmant	Pinfl1	6.50	4.05E-11	474	497340.2	247838.2	97285.72	28192.59	39401.06	31586.09	12770.22	10740.56	26664.34	119845.3	41803.44	4806438	13287.56	6748813	2139438
Pgua2	Pmant	Pinfl1	6.38	9.15E-11	478	108008.6	53794.17	21109.98	6088797	8527969	6977922	2830484	2377594	5810797	26086.73	9115969	1080219	2906969	1484219	4825938
Palti3	Pteri2	Pinfl1	6.16	3.68E-10	469	59864.94	30028.13	16620.44	3874.75	5975-05-01	4039375	1897313	1433.5	3641.25	14710.94	5226	999.75	2302375	838.25	327.5
Pgua	Preit	Pinfl1	5.76	4.19E-09	424	2824574	1434859	734808	178266.4	263989.8	180545.5	85202.17	63009.09	153726.8	680138.9	240847.8	33831.84	97974.84	38662.59	13377.84
Pgua	Pbonj	Pteri2	5.68	6.57E-09	509	4889004	1465879	304831.8	148027	74673.31	313634.3	67806.78	57090.81	150967.2	1222456	234032.7	10373.81	40767.31	59174.31	6190313
Pgua2	Preit	Pinfl1	5.66	7.72E-09	429	613473.8	311385.3	159511	38569.28	57333.31	39875.22	18943.97	13999.94	33693.72	148076.2	52562.44	7487438	21430.44	8558188	2991688
Pgua2	Pbonj	Pteri2	5.51	1.77E-08	515	1061711	317736.2	66038.36	32076.11	16088.84	69304.3	15339.17	12819.34	33129.23	265792.5	51040.59	2201844	8914969	12943.84	1370469
Pteri1	Pteri2	Palti2	5.46	2.34E-08	478	118936.6	7968.25	32197.94	6355.25	2109-05-01	38885.06	3429	1621125	6110313	28740.75	2362375	7861125	4689.25	6413875	502625
Pgua	Pinfl2	Pinfl1	5.42	3.07E-08	561	2080477	1059739	300708.2	95284.38	115663.4	137798.9	53312.81	48013.25	106989.4	495121.3	177360.8	14275.75	42305.5	27452.5	7779125
Palti3	Pmant	Pinfl1	5.35	4.48E-08	459	42692.25	21104.13	8439125	2396.75	3389.25	3288-05-01	1272375	1178.75	2226875	10397.5	3547.75	493.5	1182	629.25	209
Palti	Pteri2	Pinfl1	5.34	4.71E-08	475	429645.4	215641.8	118719.5	29369.23	43126.09	49094.98	16556.98	16426.59	28134.17	105145.8	37841.84	11166.22	16819.59	9645094	3046719
Palti2	Pmant	Pinfl1	5.30	5.75E-08	403	21161.28	10544.59	4227094	1281469	1708563	1831906	6294063	6048125	1068906	4922781	1704938	2898125	6149375	5063125	1331875
Pgua	Psaxi	Pinfl1	5.24	8.19E-08	357	1582086	798772	492407.9	114066	177400.1	102091.3	52499.22	35904.44	86665.47	381743.3	132776.7	21898.81	65027.56	22639.44	8575063
Pgua	Pinte	Pinfl1	5.23	8.44E-08	603	2921741	1485582	352765	122365.2	140388.2	190305.6	70347.16	65558.94	149224.1	692912.2	248073.2	17843.94	50002.31	36947.19	9922438
Psch	Pmant	Pinfl1	5.23	8.67E-08	580	253356.7	125380.6	47758.89	12665.02	18919.78	22349.39	7428641	7928656	14661.58	63252.33	21772.53	4016406	6844406	4059531	1288531
Pgua2	Pinfl2	Pinfl1	5.22	9.17E-08	572	451972.8	229975.9	65061.81	20528.94	24981.5	30248	11877.25	10546.5	23449.13	107716.5	38658.63	3231	9263875	6077.75	1733375
Psaxi	Pbonj	Palti2	5.19	1.07E-07	449	480092.4	38320.73	29559.23	16697.05	1949594	154887.9	8031734	7712969	15085.98	117513.8	10086.34	7472219	4369094	24144.59	1009344
Psaxi	Pteri2	Palti2	5.15	1.33E-07	527	119936.6	7969953	32312.2	5852453	2038531	37885.77	3397891	1660531	6131016	29464.52	2398156	7733656	4759531	6206156	4960313
Pgua2	Psaxi	Pinfl1	5.13	1.43E-07	359	343637.5	173326.4	106882.7	24698.56	38520.38	22524.19	11661.81	7979375	18974.63	83131	28992.75	4895.25	14212.5	4987-05-01	1916-05-01
Pgua	Palti3	Pteri2	2025-07-05	1.98E-07	527	975715.8	285416.4	56471.84	28091.16	14087.81	56233.84	14488.41	9814063	29636.09	234362.4	43466.56	1893188	8496313	10449.06	1095063
Pbonj	Pteri2	Pinfl1	2025-07-05	1.99E-07	493	300713.4	150006.6	85042.61	17733.92	30013.97	19165.61	10254.42	7146969	17530.42	76393.61	26326.47	4795969	12418.47	3589469	1598094
Palti2	Preit	Pinfl1	2025-02-05	2.59E-07	389	120502.3	61132.94	31504.44	7991563	11450.5	10130.94	4063063	3504-05-01	6563563	28123.06	10008.63	1976	4299125	2750125	779.25
Palti2	Pinfl2	Pinfl1	2025-02-05	2.60E-07	549	88874.3	45245.52	12807.7	4283453	5043281	7565828	2542703	2651156	4657766	20534.02	7378406	8716563	1933281	2002156	4877813
Palti2	Pbonj	Pmant	4.99	3.07E-07	471	149763.1	31733.02	9177453	4286516	1517406	11877.83	2120641	1539156	4047828	36165.02	5155281	4657813	1243531	3163031	1884063
Pgua2	Pinte	Pinfl1	4.98	3.24E-07	610	634388.8	322234.4	76678.08	26490.7	30460.28	42180.08	15814.2	14554.03	32511.02	150686.3	54027.53	3910031	10945.91	8164156	2202531
Palti3	Preit	Pinfl1	4.95	3.79E-07	427	242853.7	122502.1	63322.09	15100.28	22578.06	18428.84	8244156	6770938	13362.53	59178.84	20724.06	3473563	8795438	3612063	1277313
Pgua2	Palti3	Pteri2	4.91	4.59E-07	535	211867	61877.97	12249.47	6049844	3065938	12464.59	3231594	2243313	6477969	50981.97	9454813	3999375	1867188	2294063	2433125
Preit	Pbonj	Palti2	4.90	4.72E-07	499	859404.7	67602.23	52430.92	25937.3	3159844	229207.4	13689.98	11525.47	25902.55	210446.2	17685.34	11131.72	7665969	35292.22	1583219
Pbonj	Pmant	Pinfl1	4.90	4.79E-07	591	215845.3	106706.1	41798.58	10048.39	16277.41	14181.58	6094516	5170031	11813.14	54826.95	18708.28	2492906	6027406	2442781	9596563
Pbonj	Preit	Pinfl1	4.80	7.78E-07	564	1228470	619462.8	315422.6	64877.69	109320.6	79209.56	40183.75	29740.63	72105.56	312557.3	109359.9	16778.25	45718.88	13964.75	5936
Pbonj	Psaxi	Pinfl1	4.78	8.63E-07	465	687998.7	344573	211823.7	42487.34	73685.06	44900.34	24913.47	16793.56	40161.22	175260.7	60087.69	11163.56	30377.19	8383938	3893563
Palti2	Pinte	Pinfl1	4.78	8.92E-07	583	124782.8	63457.86	15055.36	5546484	6096469	10533.67	3410047	3599844	6399547	28669.42	10281.84	1136344	2365844	2799594	6408438
Psch2	Pmant	Pinfl1	4.76	9.57E-07	568	231292.9	113979.8	44019.28	11787.41	17328.56	21473.78	7338906	7776563	13193.09	57753.47	19816.69	3747688	6465438	3830438	1241938
Pgua	Pteri2	Pinfl1	4.64	1.79E-06	321	688579.5	345754.3	200770.8	48914.33	73183.91	46559.14	22574.45	16166.91	35016.83	164920.9	56596.03	9298281	27150.16	10307.41	3628156
Psch	Preit	Pinfl1	4.63	1.85E-06	498	1434750	722965.9	369153.8	83595	129756	132377.4	51391.56	48204.13	83380.5	356704.2	124309.1	26720.75	52972.38	24637.38	8268625
Pgua	Palti2	Pteri2	4.56	2.59E-06	380	488457.5	139010.4	27833.31	17268.63	7667375	28782.44	8207	5084375	13752.13	113398.8	20612.38	1126125	6601375	4973625	612.5
Pgua	Palti	Pteri2	4.55	2.68E-06	461	7009159	2051697	732116.8	234385.4	166916.4	406659.5	127051.6	73571.38	218802.3	1686831	312391.8	28322.38	111299	76574	10714.63
Pgua2	Pteri2	Pinfl1	4.55	2.71E-06	323	149573.8	75035.03	43563.53	10597.09	15859.56	10252.28	5013844	3570813	7681719	35887.41	12344.06	2071438	5950438	2275688	8143125
Psch	Psaxi	Pinfl1	4.52	3.06E-06	419	804204.6	402558.3	247032.8	53640.09	87049.44	73903.47	30999.91	26790.44	47337.34	200484.8	68570.69	17507.06	34718.44	14047.31	5151313
Palti3	Pinfl2	Pinfl1	4.49	3.48E-06	622	179340.9	90800.08	25470.27	7850516	9802031	13531.27	5042516	5027781	9663078	43297.83	15375.66	1530281	3777531	2522781	7675313
Pgua2	Palti2	Pteri2	4.47	3.96E-06	386	106090.7	30137.3	6026797	3732359	1660344	6366547	1832609	1152844	3025109	24706.55	4499844	2425938	1413594	1060094	1357188
Pgua2	Palti	Pteri2	4.42	5.02E-06	467	1521934	444809.1	159006.3	50550.83	36246.41	90249.89	28238.33	16751.53	47773.77	367112	67958.28	6145656	24244.03	16701.16	2397656
Psaxi	Pbonj	Palti3	4.41	5.13E-06	378	966070.3	70593.86	59533.42	33703.36	2983594	310414.4	16135.55	14490.97	26794.48	246271.8	12232.09	14436.72	8390469	49728.97	1431094
Preit	Pbonj	Palti3	4.39	5.59E-06	429	1728627	125176.2	105270.7	52596.03	4921563	459866.4	27357.16	21303.44	46334.59	440012.6	21703.81	21471.81	14643.31	73126.94	2132438
Psaxi	Pbonj	Pgua	4.37	6.26E-06	446	11227902	695711.7	732432.2	352612	24003.94	3599673	190133.3	136421.9	320904.5	2835115	128980.7	176463.3	102645.2	562036.6	14622.19
Pteri1	Pteri2	Palti3	4.36	6.54E-06	531	237660.5	16222.14	66293.58	11359.39	3748156	77449.64	7290203	3325281	11893.89	59515.08	3241406	15794.66	9811406	12745.91	8567813
Pgua	Psch2	Pinfl1	4.35	6.82E-06	805	3012896	1552044	248019	80576.08	93524.91	146492.5	46907.14	47069.03	185557	717870.1	270415.3	13198.53	33699.53	27806.53	6882281
Preit	Pteri2	Palti2	4.34	7.29E-06	510	214297.7	13999.67	58237.3	9576109	3515719	56359.42	6033234	2527719	9722234	52716.8	4106344	11477.59	8666219	9127969	7549688
Pgua2	Pmant	Pteri1	4.32	7.92E-06	422	427614	139320.2	85836.53	18964.03	21919.69	27773.03	10732.91	5431813	16733.09	106355.6	21865.56	3998063	12563.94	5545813	1227688
Pteri1	Pbonj	Palti2	4.31	8.24E-06	334	475258.3	37637.44	30648.75	19192.31	2124.75	159732.1	8780.25	7682-05-01	14005.81	113983.6	9674125	7479125	4594125	25219.5	1082375
Preit	Pbonj	Pgua	4.30	8.68E-06	514	20084768	1236830	1295177	542446.4	38321.66	5336042	312182.4	206670.2	555578.6	5061784	231521.3	260825.7	177184.3	829326.8	21901.91
Palti3	Pbonj	Pmant	4.30	8.72E-06	546	301216.8	63657.34	18578.03	7346906	3054188	22036.16	4250906	2829563	7970969	76160.34	10345.06	7898125	2497188	3724063	3106875
Palti	Pmant	Pinfl1	4.27	9.91E-06	439	306275.2	151705	60402.64	18399.33	24474.03	38327.64	11244.95	12955.41	16835.08	74308.02	25643.66	5738406	8846906	7220531	2026156
Pgua	Pmant	Pteri1	4.27	9.98E-06	413	1970333	640636.9	396128.8	87514.64	101264.4	124338.5	49267.33	24996.78	76216.08	489258.8	99928.16	17641.16	57704.53	24967.53	5488406
Psch2	Preit	Pinfl1	4.26	1.03E-05	494	1310729	657827.8	338395.4	76726.64	118691.8	125869.7	49321.33	47033.78	76028.58	327067.2	113686.3	25013.66	48971.66	22626.28	8001531
Pgua	Pbonj	Pinfl1	4.26	1.04E-05	748	2793566	1440545	187639.9	85480.91	74998.31	176134.7	53115.28	59804.19	149080.3	670794.4	246646.7	8834313	25390.31	32340.94	6553188
Palti3	Psaxi	Pinfl1	4.25	1.06E-05	340	136024.3	68129.13	42417.06	9711188	15152.88	10402.88	5087375	3818125	7473688	33141.94	11370.75	2315375	5832375	2134.75	827.25
Psch	Pteri2	Pinfl1	4.24	1.11E-05	396	350469.9	174523.8	100194.5	22830.7	35751.66	32810.64	13192.83	11810.16	19522.7	86826.14	29389.78	7450281	14440.66	6272906	2200406
Palti2	Pbonj	Pinfl2	4.23	1.14E-05	442	632238.7	93917.52	39646.89	16527.7	4009906	49739.95	8869766	3808781	14945.14	151676.2	15239.41	1928781	5427156	12671.41	6156563
Palti2	Pteri2	Pmant	4.19	1.39E-05	490	37351.23	7782328	10171.7	1536453	1586281	2513266	9578906	3252813	1514141	9100141	1329406	5871563	1467781	7394063	1055313
Psch2	Psaxi	Pinfl1	4.17	1.51E-05	413	734903.5	366388.5	226079.4	49138.33	79376.28	70029.58	29609.77	26009.66	43328.27	183811.3	62789.91	16459.78	32134.03	12936.53	4960156
Palti	Preit	Pinfl1	4.17	1.55E-05	430	1743432	880782.4	451950.2	114523.8	162837.6	214271.7	70899.11	74036.72	103800.7	423510.1	150097.2	40256.09	64521.34	40755.34	12367.84
Psaxi	Pbonj	Pgua2	4.17	1.55E-05	435	2437987	154134.2	158683.4	77322.31	5172875	780602	42635.88	30462.75	69341.75	616662.1	28125.75	38180.88	22436.13	122325.9	3251875
Palti2	Pbonj	Pinte	4.16	1.62E-05	417	888017.2	110413.1	55014.39	22965.7	4740906	69168.64	11977.08	4639531	19845.77	211675.5	18485.78	2416281	7302156	17971.53	6735313
Palti2	Psaxi	Pinfl1	2025-12-04	1.90E-05	303	67442.69	33984.88	21146.06	5115-05-01	7681375	5765	2504188	1988.75	3637.25	15715.81	5468125	1295.25	2853-05-01	1613.5	493125
Preit	Pbonj	Pgua2	2025-11-04	1.95E-05	504	4360821	274344.5	280872.9	118991.4	8052594	1157221	70140.55	45694.34	119775.9	1100968	50730.47	56428.84	38625.22	180590.1	4852969
Pgua	Pbonj	Pteri1	2025-10-04	2.07E-05	672	11100865	3727149	752601.9	302433.6	175194.6	695759	191782.4	135362.1	418517.2	2738816	593777.7	24198.34	104110	128329.8	14709.47
Palti3	Pinte	Pinfl1	2025-09-04	2.13E-05	669	251823.2	127338.3	29831.58	10059.83	11844.16	18771.27	6726391	6841906	13452.7	60554.08	21539.53	1876281	4488781	3432406	9776563
Pgua2	Psch2	Pinfl1	2025-05-04	2.53E-05	828	656107.2	338068.9	51927.58	16648.02	19470.78	30692.33	9963516	9762031	42248.08	157058.3	59865.53	2891781	7067156	5845906	1446906

### Sheet: Table S4
	Var1	Freq
1	none	178921	2998
45	Psch2 / Pgua <-> Psaxi	577	1.68%
21	Pgua2 / Pgua <-> Psaxi	546
30	Pgua2 / Psch2 <-> Psaxi	366
20	Pgua2 / Pgua <-> Preit	299
44	Psch2 / Pgua <-> Preit	241
29	Pgua2 / Psch2 <-> Preit	145
24	Pgua2 / Pgua2 <-> Psaxi	114
14	Pgua / Pgua <-> Psaxi	109
23	Pgua2 / Pgua2 <-> Preit	75
13	Pgua / Pgua <-> Preit	58
51	Psch2 / Psch2 <-> Psaxi	51
19	Pgua2 / Pgua <-> Pbonj	47
8	Pbonj / Pbonj <-> Psaxi	42
39	Psch / Psch <-> Psaxi	35
43	Psch2 / Pgua <-> Pbonj	35
17	Pgua / Psch <-> Psaxi	32
28	Pgua2 / Psch2 <-> Pbonj	31
48	Psch2 / Psch <-> Psaxi	24
22	Pgua2 / Pgua2 <-> Pbonj	18
34	Pmant / Psch <-> Psaxi	18
27	Pgua2 / Psch <-> Psaxi	13
36	Psaxi / Preit <-> Pbonj	13
37	Psaxi / Psaxi <-> Pbonj	13
50	Psch2 / Psch2 <-> Preit	10
49	Psch2 / Psch2 <-> Pbonj	8
7	Pbonj / Pbonj <-> Preit	7
38	Psch / Psch <-> Preit	7
47	Psch2 / Psch <-> Preit	7
16	Pgua / Psch <-> Preit	6
41	Psch2 -> Preit	6
42	Psch2 -> Psaxi	6
12	Pgua / Pgua <-> Pbonj	4
15	Pgua / Pmant <-> Psaxi	4
32	Pinte / Pinte <-> Psch	3
6	Pbonj / Palti <-> Preit	2
9	Pbonj / Pteri2 <-> Preit	2
10	Pgua -> Preit	2
26	Pgua2 / Psch <-> Preit	2
35	Preit / Preit <-> Pbonj	2
46	Psch2 / Pmant <-> Psaxi	2
52	Pteri / Pteri <-> Pgua	2
55	Pteri / Pteri <-> Psch2	2
2	Palti / Palti3 <-> Preit	1
3	Palti / Palti3 <-> Psch	1
4	Palti / Palti2 <-> Preit	1
5	Palti2 / Palti3 <-> Preit	1
11	Pgua -> Psaxi	1
18	Pgua2 -> Psaxi	1
25	Pgua2 / Pmant <-> Preit	1
31	Pinfl1 / Pinfl1 <-> Pteri2	1
33	Pmant / Psch <-> Preit	1
40	Psch2 -> Pbonj	1
53	Pteri / Pteri <-> Preit	1
54	Pteri / Pteri <-> Psaxi	1
